# High-throughput generation and phenotypic characterization of zebrafish CRISPR mutants of DNA repair genes

**DOI:** 10.1101/2020.10.04.325621

**Authors:** Unbeom Shin, Khriezhanuo Nakhro, Chang-Kyu Oh, Blake Carrington, Hayne Song, Gaurav Varshney, Youngjae Kim, Hyemin Song, Sangeun Jeon, Gabrielle Robbins, Sangin Kim, Suhyeon Yoon, Yongjun Choi, Suhyung Park, Yoo Jung Kim, Shawn Burgess, Sukhyun Kang, Raman Sood, Yoonsung Lee, Kyungjae Myung

## Abstract

A systematic knowledge of the roles of DNA repair genes at the level of the organism has been limited due to the lack of appropriate experimental techniques. Here, we generated zebrafish loss-of-function mutants for 32 DNA repair and replication genes through multiplexed CRISPR/Cas9-mediated mutagenesis. High-throughput phenotypic characterization of our mutant collection revealed that three genes (*atad5a*, *ddb1, pcna*) are essential for proper embryonic development and hematopoiesis; seven genes (*apex1*, *atrip*, *ino80*, *mre11a*, *shfm1*, *telo2*, *wrn*) are required for growth and development during juvenile stage and six genes (*blm*, *brca2*, *fanci, rad51*, *rad54l*, *rtel1*) play critical roles in sex development. Furthermore, mutation in six genes (*atad5a*, *brca2*, *polk*, *rad51*, *shfm1*, *xrcc1*) displayed hypersensitivity to DNA damage agents. Further characterization of *atad5a*^*−/−*^ mutants demonstrate that Atad5a is required for normal brain development and hematopoiesis. Our zebrafish mutant collection provides a unique resource for understanding of the roles of DNA repair genes at the organismal level.
