## Supplemental Tables for "High-throughput generation and phenotypic characterization of zebrafish CRISPR mutants of DNA repair genes"

### Sheet: S1
Supplementary Table S1. Information on DNA repair genes targeted by CRISPR/Cas9 including injected sgRNA sequence, primers used for founder screening.
Injection group	Type of DNA repair mechanim	Gene	sgRNA sequence	Forward primer	Reverse primer
1	BER	apex1	GGCTGCCCGGCCGTCCTTAC	AAAGAGTTTGCATCCTCACAG	CAAGTCCGTTCTTTTTGACC
		ogg1	GGACCAGAAAACAGACAGAA	GGAGTAATGCGTGGAAAAGT	GCTGGAAATAGTCCCTCAGA
		unga	GAAGTTGGAAAGCGGAAATG	CACAAAAATATCGTCTCAGGTG	TCTCTCCAATCCCGTCAG
2	NER	ercc1	GGCCTCTACGTGATCATTTT	GCGAAGGTGTCTTTGTTCA	AGACCCTGCTGTTCAGTCTC
		xpa	GGACGGTCTGCTGGCGAGTC	TCAAATGAGTCCAGCATGTC	AAACCCAGCACCAGAGTCT
		xpc	GGAGGAAGACAGTGAGGATG	AGCGAGGTTAAAACTGAAGAG	ACCTTCCACTTCCTCCCAGT
	BER	neil1	GGGAGCTGGCAAAAAAACAG	TTGGGATGTCAGGATTTTTC	AAACGTGACTACACCATTGC
3	Translsion synthesis	polh	GGCGAGTGTGGAGGTGATCG	TGCACACTGGTGTTCTTCAGG	TGTTTCAGCTACAGGGAGG
		polk	GGTGTCCGTGCTGCCATGCC	CTCCAATTATCATGCCAGAA	GCATGAAATTAGGGTCGTACT
		rad18	GGCAAAGCAGCGAGACAGAA	TCCAGGCTAAAATTGTGTCA	TCCTCCAGACTCTCTTGCT
4	Template switching	hltf	GGGATTTTGGCTGATGATAT	CTCTCGTGAAAACAGCAATG	GCAATAGTGGTGAGGGTTT
		shprh	GGAGTCTGGCCTCATCGAGG	GACGGCTATCTTTGAGGAGA	TATCATCCATCACACAGACC
	MMR	pms2	GGCCACAGCTGTGAAAGAGC	GAGCCATAAAGGCAATAGAC	TCACCAACATTAGTAGCTCCAG
5	MMR	mlh1	GGAATATTCCAGAATCGTCG	GACGGAAAGCCCTAAAGAGC	TTGTGAATGGCGTATCTGTC
		msh2	GGTGTGGTGGGTGTTCGTCT	TTTAGGCATCTCCAGGAAAC	CACAAGTAGAGCCTCCAGGT
	BER	mutyh	GGTCTTGGATACTACTCCAG	AACACACAGAGACACGGTGA	CATCCAGTTCTGATACCACCT
6	Cross-link repair	fanci	GGATGTTCCCTTATCAACGG	TCACTTTGCATCTTGGACAC	AGCAGCTGATAGACCAGAGG
		palb2	GGCAGAGGAAGAGGACGGAG	TGAGCAGTAGAGGTCAGGTG	GGTCCTACAGTCGTTCTTCG
		usp1	GGACTGCAGCTGCTCCACAG	TTTTGTTATCAGGGGGACTC	CCGATGACTGATATTTTGGC
	BER	ungb	GCCTCGAGCAGGTGTTTTAT	TGGAGAAAGCTGGAGAAGAC	TACATCTTCAATTGCGCAC
7	DNA replication	atad5a	GGAGTTCTGTAATATACCAT	TTGCAGATTGTTCTGTCTGG	TGCAAAATGTTCTCTTAGCC
		atad5b	GGAGGAGTCGACCACAGCGC	AATGACGTGTTTCTCACAGG	TGGTTAATGACCCCAGATTC
		pcna	GGACTCCTCTCATGTGTCTC	ACGTCTGGTTCAGGGATCT	CATGGCTAGGTTTCTGTCG
		smarca1	GGGGCTCAGTAAAATGCAAA	ATCAAAGCAGAGGTGGAGAA	GACTTTTTCCAACAACCACA
8	DNA damage checkpoint	atm	GGTCTTCCTGAATGACTTTG	GGTCATCCTATCATGTGCTG	TCTGTGTGCTTTCTCCCTCT
		bard1	GGTCCGTAAGCTCCTTGCTC	GGTCAGAGTTAGAGTCTGGTTG	CTTTCAGCCCAGACAATCTCG
		ino80	GGAGCTGTACGCTCACTTTA	GTTAGGCTAAGCGTCAGCAG	AAAGCCCTCACCATAGTCCT
		smg1	GGCGGCATATAAACTGGTCT	GCACATGGAGTGTATCATGC	AGGATGTTGGATGTGAGGAC
9	DNA damage checkpoint	atr	GGAGGTCATCAGTTTACCGT	ACACTGTGTGTTCCTGCTTG	GACTTACAGAAGGGCCTCGT
		atrip	GGAGCGCGAGCAGCAGCGGC	TTCATGTGTCGACTTTCAGC	GCCACTGAGATCTACCTTCC
		rad17	GGCGCCATTCTGTTGCTTAC	GATTATGTTTCCACAGGGTG	TTGTGTGAACAAATCCTCCG
		telo2	GGACTCATACGCAGCCTCAG	AGCGTGTGACACAGAAACTG	CCATCGCTCTTTAATCAATG
10	DNA damage checkpoint	h2afx	GGCAACTATGCTGAGCGAGT	TTCAACATGTCTGGAAGAGG	ACTCGAGGATCTCAGCAGTC
		rnf8	GGGAATCTCGGAAAAGACTC	CAGAGCGACTCTGTGAGACT	GGTACAGCTTGGATTTGGAG
		topbp1	GGAATCTGCCATCTGACTCA	TATGAATGGTCACCCTGGTC	GTAGTGCAAAGCTGGGGAAT
	Telomere-related	rtel1	GGAAGACACCATGGTTGGGG	AGAGCATTCAGGACGAGAAG	CATCTCGGCACTATACATCAC
11	DNA damage checkpoint	chek2	GAGTGGAAACGGCACATGGG	GCATTAACATCAGGTGTCCA	CCTTGATGTTTTTGTTCTGC
		rad1	GGCATGATCCTTGAAAGAGA	TGTCAACTCAGTCCCAATCC	ACATCAACCTGAATGAATGC
		rad9a	GACCCATAATTTGGGGTATC	CACTTCACTGGACCCTCTTC	GACTGAGGTGAGCTGGAAAC
	NER	ddb1	GGCCTTCAACATCCGGCTGG	GGCTGTTCAAGGTGATCC	ACAACAGCACATGACCTCTG
12	DNA damage checkpoint	chek1	GGTGCCTGAACATGGTAGCC	TGATGAAACCTTTGGAAACC	GCAACATAGGGCAGAGTACC
		hmgb1a	GGACAAGGCACGTTACGAGA	ATGTCAGCCAAAGAAAAAGGG	CATTAGGGTCCTTAAACCTC
		men1	GGTTGCTGCATGTCAGGTGT	GGTAAGGCACTAAGCTGGAC	TCCAGCACTGACAGTTTGACC
		zranb3	GGGATTGGGAAAGACAATCC	TTTGCTGTGTGTTTCTCGTT	GTCTTGCTCTCCACCAAGT
13	HR	rad21a	GGTCAGCTTTTTGTCCCAAT	CAATGTTTTACGCCCACTTC	ACTGACCCATGCCTACACAC
		shfm1	GGAGGAGGATGATGAATTTG	AGTTCATAACGTCGAGTGTCC	TGCTAGCTGAGTCACTGTCC
	dNTA sanitation	nudt1	GGAAAATGGAACGGCTTTGG	GACAGTTTGCTGAATTTTGGG	GGTTTGTTCTAACCGTCTGG
14	HR	blm	GGATTAACTGTATTTGTCTT	GAGTGTCAATATTCCCAGCA	GTCATGCTTAAGCTCCACAG
		brca2	GGTAGACAATAACAACACGG	TGAATGGACCCCACTAAGTT	TTAAGCATGAAAGCAGACGA
15	HR	mre11a	GGTGATGAGAAAGTACTGCA	TCGAGACAAGAGGTCTCACA	GCTGAAATTGACAGCCTGAT
		rad51	GGATGATTTCGGCTCTGCGC	GAAGCTGCTAAAATGGTTCC	CTTTCCTGTCCGAAACTCTC
		rad54l	GGGATTGTGTGACGGGACGA	CAGTATAATGTTCTCCTGCA	GCTTCAGTAAAGTCCAGATGAG
	BER	xrcc1	GGCGCAATCACAGGAGAAGT	TTTGTAGGTTCTGCTGGTCA	ACTCCAAAACTCCTCCAGAA
16	HR	rad52	GCCTGGCCAATGAAATGTTT	AGATAAAGGGGTCTCAATGC	TCGGATAGCATAGTGTAAGTGC
		slx1b	GGAGGAGCCAAGAGAACCAG	CCGTATCGGACAACACAAC	TTGCTCTTCAGTGTTTGGAC
		wrn	GGCCAGACAGGAGCAGCTGG	AAAAGCCTTCTCCAGGACTT	AATACTTTGCAGCCCTAACC
16 injection groups, 56 gene targets.

### Sheet: S3
Supplementary Table S3. Allele information for genotyped animals for mutant phenotyping
Gene	embryogenesis	adult survival	sex reversal	hematopoiesis	genotoxic stress	Total
						Frameshift	Inframe
apex1	cu1, cu2	cu2	NA (lethal)	cu2	cu2	cu1, cu2	x
unga	cu3	cu3	cu3	NA	NA	cu3	x
ercc1	cu4, cu5	cu5	cu5	NA	cu5	cu4, cu5	x
xpc	cu6, cu7, cu8*	cu7	cu7	NA	cu7	cu6, cu7	cu8*
neil1	cu9, cu10	cu9, cu10	cu9, cu10	NA	cu9, cu10	cu9, cu10	x
polk	cu11, cu12, cu13	cu11, cu12, cu13	cu11, cu12, cu13	cu13	cu13	cu11, cu12, cu13	x
rad18	cu14, cu15	cu14, cu15	cu14, cu15	NA	cu14	cu14, cu15	x
polh	cu16*	NA	NA	NA	NA	NA	cu16*
shprh	cu17	cu17	cu17	NA	cu17	cu17	x
hltf	cu18	cu18	cu18	NA	cu18	cu18	x
msh2	cu19, cu20*, cu21*	cu19, cu20*, cu21*	cu19, cu20*, cu21*	NA	cu19	cu19	cu20*, cu21*
mutyh	cu22, cu23	cu22, cu23	cu22, cu23	NA	cu22	cu22, cu23	x
fanci	cu24, cu25	cu24, cu25	cu24, cu25	cu24	cu24, cu25	cu24, cu25	x
usp1	cu26	cu26	cu26	NA	cu26	cu26	x
palb2	cu27	NA	NA	NA	NA	NA	cu27*
pcna	cu28, cu30*, cu31*	cu29, cu30*, cu31*, cu32*	NA (lethal)	cu29	cu28	cu28, cu29	cu30*, cu31*, cu32*
atad5a	cu33	cu33	NA (lethal)	cu33	cu33	cu33	x
atad5b	cu34, cu35	cu34, cu35	NA	NA	cu34	cu34, cu35	x
ino80	cu36	cu36	NA (lethal)	cu36	cu36	cu36	x
atrip	cu37, cu39*	cu37, cu38*, cu39*	NA (lethal),cu38*, cu39*	cu37	cu37	cu37	cu38*, cu39*
telo2	cu40, cu41	cu40, cu41	NA (lethal)	cu41	cu41	cu40, cu41	x
rtel1	cu42	cu42	cu42	cu42	cu42	cu42	x
ddb1	cu43	cu43	NA (lethal)	cu43	cu43	cu43	x
hmgb1a	cu44, cu45	cu44, cu45	cu44, cu45	NA	cu45	cu44, cu45	x
shfm1	cu46	cu46	NA (lethal)	cu46	cu46	cu46	x
nudt1	cu47, cu48	cu47, cu49*	cu47, cu49*	NA	NA	cu47, cu48	cu49*
brca2	cu50, cu51, cu52	cu51, cu52*	cu51, cu52*	cu51	cu51	cu50, cu51	cu52*
blm	cu53	cu53	cu53	cu53	cu53	cu53	x
rad51	cu54, cu55*	cu54, cu55*	cu54, cu55*	cu54	cu54	cu54	cu55*
mre11a	cu56	cu56	NA (lethal)	cu56	cu56	cu56	x
xrcc1	cu57, cu58, cu59, cu60, cu61*	cu57, cu59, cu60	cu57, cu59, cu60	cu59	cu59	cu57, cu58, cu59, cu60	cu61*
rad54l	cu62, cu63*	cu62, cu63*	cu62, cu63*	cu62	cu62	cu62	cu63*
wrn	cu64, cu65*	cu64, cu65*	NA (lethal), cu67*	cu64	cu64	cu64	cu65*
slx1b	cu66, cu67	cu66, cu67	cu66, cu67	NA	cu66	cu66, cu67	x
						51 alleles with 32 genes	16 alleles with 12 genes
	* indicates inframe mutants
	NA: Not Available

### Sheet: S4
Supplementary Table S4. Fertility test for the mutatns whose defects are sex development
blm-/- male x TAB wild-type
Clutches #	Live embryos	Dead embryos	Fertilization %
C1	0	73	0
C2	0	33	0
C3	0	5	0
C4	3	505	0.590551
C5	0	207	0
C6	30	544	5.22648
C7	1	81	1.21951
C8	12	199	5.6872
C9	2	163	1.21212
C10	0	34	0
C11	0	97	0
C12	0	257	0
C13	0	131	0
total	48	2329	2.01935
rad51-/- male x TAB wild-type
Clutches	Live embryos	Dead embryos	Fertilization %
C1	2	67	2.89855
C2	0	100	0
C3	0	267	0
C4	0	264	0
C5	0	116	0
C6	0	324	0
C7	1	186	0.534759
C8	80	224	26.3158
	83	1548	5.0889
brca2-/- male x TAB wild-type
Clutches	Live embryos	Dead embryos	Fertilization %
C1	0	88	0
C2	0	228	0
	0	316	0
rad54-/- male x TAB wild-type
Clutches	Live embryos	Dead embryos	Fertilization %
C1	395	28	93.3806
C2	227	105	68.3735
C3	105	58	64.4172
C4	206	19	91.5556
C5	0	136	0
C6	151	79	65.6522
	1084	425	71.8357
fanci-/- male x TAB wild-type
Clutches	Live embryos	Dead embryos	Fertilization %
C1	158	44	78.2178
C2	23	34	40.3509
C3	86	115	42.7861
C4	274	80	77.4011
	541	273	66.4619
rtel1-/- male x TAB wild-type
Clutches	Live embryos	Dead embryos	Fertilization %
C1	419	119	77.881
C2	119	97	55.0926
C3	240	89	72.9483
	778	305	71.8375

### Sheet: S5
Supplementary File S4. Raw data for screening of Genotoxic stress with mutant library
Gene name	Control		5Gy IR		Gene name	Control		0.001% MMS
	WT	Mut	WT	Mut		WT	Mut	WT	Mut
apex1	11/11 Normal	1/1 Normal	7/7 Normal	5/5 Normal	apex1	5/5 Normal	3/3 Normal	11/11 Normal	5/5 Normal
atad5a	11/11 Normal	5/5 Normal	18/18 Normal	11/11 Defect	atad5a	11/11 Normal	4/4 Normal	10/10 Normal	12/12 Normal
atad5b	10/10 Normal	2/2 Normal	9/9 Normal	3/3 Normal	atad5b	10/10 Normal	2/2 Normal	9/9 Normal	1/1 Normal
atrip	10/10 Normal	2/2 Normal	12/12 Normal	8/8 Normal	atrip	9/9 Normal	3/3 Normal	10/10 Normal	2/2 Normal
blm	8/8 Normal	4/4 Normal	9/9 Normal	3/3 Normal	blm	10/10 Normal	2/2 Normal	10/10 Normal	2/2 Normal
brca2	6/6 Normal	6/6 Normal	8/8 Normal	4/4 Normal	brca2	10/10 Normal	2/2 Normal	8/8 Normal	4/4 Defect
ddb1	4/4 Normal	4/4 Normal	4/4 Normal	4/4 Normal	ddb1	10/10 Normal	2/2 Normal	9/9 Normal	3/3 Normal
ercc1	12/12 Normal	4/4 Normal	12/12 Normal	4/4 Normal	ercc1	8/8 Normal	4/4 Normal	10/10 Normal	2/2 Normal
fanci	5/5 Normal	3/3 Normal	5/5 Normal	1/1 Normal	fanci	9/9 Normal	3/3 Normal	8/8 Normal	4/4 Normal
hltf	10/10 Normal	2/2 Normal	10/10 Normal	2/2 Normal	hltf	10/10 Normal	2/2 Normal	10/10 Normal	2/2 Normal
hmgb1	11/11 Normal	1/1 Normal	10/10 Normal	2/2 Normal	hmgb1	9/9 Normal	3/3 Normal	7/7 Normal	5/5 Normal
ino80	13/13 Normal	3/3 Normal	12/12 Normal	4/4 Normal	ino80	9/9 Normal	3/3 Normal	10/10 Normal	2/2 Normal
mre11a	8/8 Normal	3/3 Normal	6/6 Normal	5/5 Normal	mre11a	11/11 Normal	1/1 Normal	11/11 Normal	1/1 Normal
msh2	10/10 Normal	2/2 Normal	11/11 Normal	5/5 Normal	msh2	6/6 Normal	6/6 Normal	7/7 Normal	5/5 Normal
mutyh	19/19 Normal	5/5 Normal	20/20 Normal	4/4 Normal	mutyh	6/6 Normal	6/6 Normal	10/10 Normal	2/2 Normal
neil1	4/4 Normal	8/8 Normal	11/11 Normal	1/1 Normal	neil1	8/8 Normal	4/4 Normal	8/8 Normal	4/4 Normal
pcna	6/6 Normal	2/2 Normal	4/4 Normal	4/4 Normal	pcna	4/4 Normal	4/4 Normal	5/5 Normal	3/3 Normal
polk	6/6 Normal	3/3 Normal	8/8 Normal	1/1 Normal	polk	4/4 Normal	4/4 Normal	4/4 Normal	4/4 Defect
rad18	11/11 Normal	1/1 Normal	10/10 Normal	2/2 Normal	rad18	10/10 Normal	2/2 Normal	8/8 Normal	4/4 Normal
rad51	5/5 Normal	3/3 Normal	11/11 Normal	9/9 Defect	rad51	11/11 Normal	1/1 Normal	8/8 Normal	8/8 Defect
rad54	10/10 Normal	2/2 Normal	10/10 Normal	2/2 Normal	rad54	9/9 Normal	3/3 Normal	8/8 Normal	4/4 Normal
rtel1	14/14 Normal	2/2 Normal	14/14 Normal	3/3 Normal	rtel1	10/10 Normal	2/2 Normal	10/10 Normal	2/2 Normal
shfm1	10/10 Normal	2/2 Normal	7/7 Normal	5/5 Defect	shfm1	6/6 Normal	2/2 Normal	17/17 Normal	3/3 Normal
shprh	7/7 Normal	5/5 Normal	9/9 Normal	3/3 Normal	shprh	11/11 Normal	1/1 Normal	9/9 Normal	3/3 Normal
slx1b	10/10 Normal	2/2 Normal	7/7 Normal	5/5 Normal	slx1	8/8 Normal	3/3 Normal	7/7 Normal	5/5 Normal
telo2	6/6 Normal	2/2 Normal	9/9 Normal	7/7 Normal	telo2	7/7 Normal	5/5 Normal	11/11 Normal	1/1 Normal
usp1	10/10 Normal	2/2 Normal	9/9 Normal	3/3 Normal	usp1	7/7 Normal	5/5 Normal	8/8 Normal	4/4 Normal
wrn	11/11 Normal	1/1 Normal	10/10 Normal	2/2 Normal	wrn	10/10 Normal	2/2 Normal	10/10 Normal	2/2 Normal
xpc	9/9 Normal	2/2 Normal	8/8 Normal	4/4 Normal	xpc	6/6 Normal	3/3 Normal	7/7 Normal	3/3 Normal
xrcc1	9/9 Normal	3/3 Normal	10/10 Normal	2/2 Normal	xrcc1	3/3 Normal	5/5 Normal	4/4 Normal	3/3 Defect
nudt1 and unga were not avilable for genotixic stree experiment due to termination of the mutant lines.
